# K-PAM: A unified platform to distinguish *Klebsiella* species K- and O-antigen types, model antigen structures and identify hypervirulent strains

**DOI:** 10.1101/2020.03.21.001370

**Authors:** L Ponoop Prasad Patro, Karpagam Uma Sudhakar, Thenmalarchelvi Rathinavelan

## Abstract

A computational method has been developed to distinguish the *Klebsiella* species serotypes to aid in outbreak surveillance. A reliability score (estimated based on the accuracy of a specific K-type prediction against the dataset of 141 distinct K-types) average(ARS) that reflects the specificity between the *Klebsiella* species capsular polysaccharide biosynthesis and surface expression proteins, and their K-types has been established. ARS indicates the following order of potency in accurate serotyping: Wzx(ARS=98.5%),Wzy(ARS=97.5%),WbaP(ARS=97.2%),Wzc(ARS=96.4%),Wzb(ARS=9 4.3%),WcaJ(ARS=93.8%),Wza(ARS=79.9%) and Wzi(ARS=37.1%). Thus, Wzx, Wzy and WbaP can give more reliable K-typing compared with other proteins. A fragment-based approach has further increased the Wzi ARS from 37.1% to 80.8%. The efficacy of these 8 proteins in accurate K-typing has been confirmed by a rigorous testing and the method has been automated as K-PAM(www.iith.ac.in/K-PAM/). Testing also indicates that the use of multiple genes/proteins helps in reducing the K-type multiplicity, distinguishing the K-types that have identical K-locus(like KN3 and K35) and identifying the ancestral serotypes of *Klebsiella* spp. K-PAM has the facilities to O-type using Wzm(ARS=85.7%) and Wzt(ARS=85.7%) and identifies the hypervirulent *Klebsiella* species by the use of *rmpA,rmpA2,iucABCD,iroBCDN* and *iutA* marker genes. Yet another highlight of the server is the repository of the modeled 11 O- and 79 K - antigen 3D structures.
