## Supplementary Table S2 for "K-PAM: A unified platform to distinguish *Klebsiella* species K- and O-antigen types, model antigen structures and identify hypervirulent strains"

### Sheet: Table S6
K-PAM: A unified platform to distinguish Klebsiella species K- and O-antigen types, model antigen structures and identify hypervirulent strains L Ponoop Prasad Patro†, Karpagam Uma Sudhakar† and Thenmalarchelvi Rathinavelan*
Table S2. Summary of the test cases used in demonstrating the efficacy of fragment based K-typing approach used for Wzi. Details related to the values filled in the table are: a. Predictions based on the N-terminal, middle and C-terminal of Wzi are given under the columns “N-terminal”, “Middle” and “C-terminal” respectively. Final prediction indicates the serotype that occurs commonly in all the …
K-type	Query ID	Predicted K-type				Final prediction
		N-terminal	Middle	C-terminal	Whole sequence
K1	BAH64300.1	K1, K20, K39 & more	K1 & K4	K1 & K4	K1 & K4	K1 & K4
K2	AJB31598.1	K2, K3, K4 & more	K2, K63, K52 & more	K2	K2	K2
K3	CZQ24401.1	Kl125, K3, K16 & more	K3, K27, KN2 & more	K24, K55, K3 & more	K3, KL125, K62 & more	K3
K4	BAT23191.1	K4, K1, K57 & more	K4 & K1	K4 & K1	K4 & K1	K1 & K4
K5	BAF46979.1	K5, K13, K61 & more	K5	K5	K5	K5
K6	CZQ24745.1	KL121, K1, K7 & more	K6 & KL121	F	KL121	F
K7	BAT23225.1	K20, K39, K57 & more	K39, K50, K60 & more	K39 & K28	K39, K28, KL105 & more	K39
K8	BAT23244.1	K19, K30, K27 & more	K30, K37, KL106 & more	K9, K22, K37 & more	K30, K37, K22 & more	K30
K9	BAI43775.1	K60, K47, K71 & more	KL105, K81, KL103 & more	KL105, KL111, K8 & more	KL105, K49, KL103 & more	KL105
K10	BAT23261.1	K13, K61, K46 & more	K27, K62, K57 & more	K47	K27, K57, K3 & more	F
K11	BAT23280.1	K57, KN1, KL113 & more	KL122, K38, K63 & more	KL122 & K72	KL122	F
K12	BAT23292.1	K57, KN1, KL113 & more	K63, K52, K51 & more	K57, K28, K12 & more	K63, K38, K52 & more	K38
K13	BAT23314.1	K10, K61, K46 & more	F	F	F	F
K14	BAI43794.1	K27, K23, K14 & more	KN3, KL118 & K31	KN1 & K57	KN3	F
K14	BAV55967.1	K14, K23, K27 & more	K23	K23	K23	K23
K15	BAO27530.1	K17, K51, K52 & more	K38, K63, K52 & more	K57, K38, K27 & more	K51, K52, K63 & more	K38, K51 & K52
K16	BAO24029.1	K24, KL114, KL125 & more	KL113	KL113	KL113	F
K17	BAT23349.1	K15, K51, K52 & more	K28	F	K15, K52 & K51	F
K18	BAT23368.1	K11, K63, K57 & more	K38, K63, K52 & more	K57, K38, K27 & more	K63, K38, K52 & more	K63
K19	BAT23389.1	K8, K30, K27 & more	K57, K62, KL125 & more	K57, K38, K27 & more	K27, K57, KL110 & more	K27 & K57
K20	BAF47011.1	K47, K12, K62 & more	F	K24, K3, KL112 & more	K62, K57, K46 & more	F
K21	BAT23409.1	Many are 100%	Many are 98%	Many are 99%	K27, K57, K62 & more	K27
K22	BAO27497.1	K37, KL118	K30	Many are 100%	K30, K37, KL111	K37
K23	BAO24050.1	Many are 100%	K14	K14	K14	K14
K24	BAT23445.1	Many are 100%	Many are 98%	Many are 100%	K47, K49, K63	K38
K24	PPL48968.1	Many are 100%	F	Many are 100%	Many are 98%	F
K25	BAT23463.1	Many are 100%	K22, K30, K37, KL111	K31, K43, KN3	Many are 98%	F
K26	BAT23477.1	K26, K41, K70	K29 (100%)	K29, K70 (99%)	K29 (99.58%); K70 (98.75%)	K29
		& more
K27	BAT23497.1	Many are 100%	Many are 99%	Many are 100%	Many are 99%	K19, K57 & KN2
K28	CZQ24288.1	Many are 99%	Many are 98%	Many are 100%	Many are 99%	F
K28	BAT23514.1	Many are 99%	Many are 99%	Many are 99%	K7 & K39	F
K29	BAT23532.1	Many 99%	K26	K26, K70 only	K26	K26
					K70
K30	BAT23549.1	Many are 99%	K22	Many are 100%	K8, K22 & K37	K8
K31	BAT23569.1	Many are 100%	KL118,	K43, KN3	Many are 98%	F
			K14 & KN3
K32	BAT23589.1	K72, K35, K44 & more	F	F	F	F
K34	BAT23629.1	K57 (100%)	F	Many 98%	F	F
		& many more
K35	BAT23648.1	K79,	F	F	F	F
		K32, K44 & more
K36	BAT23667.1	Many 99%	F	Many 99%	F	F
K37	BAO27514.1	K22, KL118	KL111, K22, K30 & more	Many are 100%	K22, K30 & KL111	K22
		& more
K38	BAT23706.1	Many are 100%	KN2	Many are 98%	Many are 98%	F
K39	CZQ24381.1	Many are 100%	K7, K50 & more	K7 & K28	K7, K28 & more	K7
K41	BAT23754.1	K26, K70, K29 & more	F	F	F	F
K42	BAT23778.1	K59	F	F	F	F
K43	BAT23797.1	Many are 99%	Many are 98%	K31, KN3 & more	Many are 98%	K57
K44	BAT23815.1	K32, K35, K72 & more	F	Many are 98%	F	F
K45	BAT23835.1	F	F	K12, K28, K45 & more	F	F
K46	BAT23853.1	Many are 100%	Many are 98%	Many are 98%	Many are 98%	F
K47	BAT23872.1	Many are 100%	Many are 98%	Many are 99%	Many are 98%	K38
K48	BAT23890.1	Many are 100%	KL105	F	F	F
K49	BAT23910.1	Many are 100%	Many are 98%	Many are 100%	Many are 99%	K57, K60
K50	BAO27566.1	Many are 98%	K7, K39 & more	Many are 100%	Many are 98%	K9, KL105
K51	BAT23945.1	15, K17, K52 & more	K12, K15, K52 & more	Many are 100% hits	K15, K52 & more	K15, K24, K52
K52	BAT23960.1	K15, K17, K51 & more	K12, K15, K51 & more	Many are 100%	K15, K51 & more	K15, K24 & K51
K53	BAT23982.1	Many are 99%	Many are 98%	Many are 100%	Many are 99%	F
K54	BAF47041.1	Many are 99%	K54	F	F	F
K54	BAF47058.1	Many are 100%	K54	F	F	F
K55	BAT24023.1	Many 100%	F	Many 100% hits	Many 98%	F
K56	BAT24042.1	Many 98%	F	F	F	F
K57	CZQ24644.1	Many are 99%	Many are 98%	Many are 100%	K57, K19 & more	K27
K57	BAF75752.1	Many are 100%	K62, KL110, KL125 & more	Many are 100%	Many are 99%	K19, K27& K53
K57	BAF75768.1	Many are 100%	Many are 98%	KN1 & K14	Many are 98%	KN1
K58	BAT24081.1	Many are 99%	KL121	F	KL121	F
K59	BAT24101.1	K42 & KL119	F	K79	F	F
K60	BAT24118.1	Many are 100%	K7, K39, K50	Many are 99%	K49, K61 & more	K49
			& more
K61	BAT24137.1	Many are 100%		Many are 99%	Many are 99%	K49 & K60
			Many are 99%
K62	BAI43819.1	Many are 99%	K62, K57 KL110 & more	Many are 99%	Many are 99%	K62, K53 & K27
K63	BAT24156.1	Many are 99%	K12, K15, K18 & more	Many are 100%	Many are 99%	K18 & K24
K64	BAQ02756.1	Many are 99%	F	Many are 98%	KL105	F
K65	BAT24199.1	K69, K67, K68 & more	F	F	F	F
K66	BAT24220.1	K26, K41, K70 & more	K74	K74	K74	K74
K67	BAT24239.1	Many are 99%	F	F	F	F
K68	BAT24262.1	K65, K67, K69 & more	F	F	F	F
K69	BAT24280.1	K65, K67, K68 & more	F	F	F	F
K70	BAT24301.1	K26, K41, K29 & more	F	K26 & K29	K26 & K29	F
K71	BAT24321.1	Many are 100%	KL105	Many are 98%	Many are 98%	F
K72	BAT24343.1	K32, K35, K44 & more	F	KL122, K11, K79 & more	F	F
K73	NA
K74	BAT24361.1	K26, K41, K70 & more	K66	K66	K66	K66
K79	BAT24380.1	K35, K32, K44 & more	F	K59, K72 & more	F	F
K80	BAT24400.1	Many 99%	F	Many 99%	Many 98%	F
K81	BAT24424.1	KL115, KL120, Kl124 & more	K61, KL112	Many are 99%	Many are 98%	K49 & K60
			Many 98%
K82	BAT24444.1	K65, K67, K68 & more	F	F	F	F
KL103	CZQ24807.1	K62, K60, K47 & more	K61, KL112, KL120 & more	K38, KL120, K63 & more	KL120, KL105, K61 & more	F
KL105	CZQ24828.1	K47, K12, K62 & more	K9, K81, K50 & more	KL111, K9, K8 & more	K9, K49, KL103 & more	K9
KL106-1	CZQ24850.1	K62, K1, K0 & more	K8, KL111, K37 & more	F	F	F
KL108	CZQ24872.1	K47, K12, K62 & more	F	F	F	F
KL109	CZQ24895.1	K57, K62, K1 & more	F	F	F	F
KL110	CZQ24917.1	K53, KL117, K27 & more	K57, K62, KL125 & more	K57, K38, K27 & more	K57, K62, K27 & more	K27, K53, K57
KL111	CZQ24937.1	K37, K22, KL118 & more	K37, K30, K22 & more	KL105, K9, K8 & more	K37, K22, K30 & more	K22, K37
KL112	CZQ24954.1	K8, K19, K30 & more	K61, KL120, KL103 & more	K3, K24, KL112 & more	K61, K60, K81 & more	F
KL113	CZQ24972.1	K47, K12, K62 & more	K16	K16	K16	F
KL114	CZQ24992.1	K3, K16, K24 & more	F	K6, KL124, K38 & more	K49, K24, KL105 & more	F
KL115	CZQ25011.1	K81, KL124, KL120 & more	K7, K50, K39 & more	K3, K24, KL112 & more	K60, KL105, K49 & more	K60
KL116	CZQ25031.1	K62, K1, K60 & more	K27, K62, K3 & more	K60, K38, KL120 & more	K62, K27, K57 & more	K57, K62
KL117	CZQ25052.1	K53, K62, K23 & more	F	F	F	F
KL118	CZQ25072.1	K37, K22, K62 & more	F	K31 & KN3	K31 & KN3	F
KL119	CZQ25093.1	K59	F	F	F	F
KL120	CZQ25112.1	K81, KL124, KL115 & more	K61, KL112, K28 & more	K57, K38, K27 & more	K81, K61, KL103 & more	F
KL121	CZQ25132.1	K47, K12, K62 & more	K6 & K58	K21, KL124, K6 & more	K6, KL105, K9 & more	F
KL122	CZQ25156.1	K13, KN2, K61 & more	K11	K72 & K11	K11	F
KL123	CZQ25175.1	K62, K47, K12 & more	F	F	F	F
KL124	CZQ25191.1	K81, KL120, KL115 & more	F	K6, K57, K3 & more	K12, K9, K63 & more	F
KL125	CZQ25213.1	K3, K16, K24 & more	K57, K62, KL110	K57, K38, K27 & more	K62, K57, K3 & more	K62
KN1	BAT24460.1	K47, K12, K62 & more	K57, K28, K49 & more	K57 & K14	K57, K49, KL105 & more	K57
KN2	CZQ25231.1	K61, K13, K10 & more	K62, K57, KL125 & more	K38, K27, KL120	K57, K62, K27 & more	K27, K57, K62
