## Supplementary Table S3 for "K-PAM: A unified platform to distinguish *Klebsiella* species K- and O-antigen types, model antigen structures and identify hypervirulent strains"

### Sheet: testdata
K-PAM: A unified platform to distinguish Klebsiella species K- and O-antigen types, model antigen structures and identify hypervirulent strains L Ponoop Prasad Patro†, Karpagam Uma Sudhakar† and Thenmalarchelvi Rathinavelan*
Table S3. Summary of the test cases used in the current investigation to predict Klebsiella spp K-type whose serotypes are (A) defined and (B) undefined earlier. Note that column 2-8 contains RS values corresponding to respective proteins and "NF" stands for "Not Found", which is to indicate that no hits are found for the corresponding protein either due to absence of the coding region in the que…
A
			Reliability score (%)
Genbank ID	Known K-type	Predicted K-type	Wzi	Wza	Wzb	Wzc	WbaP	Wzx	Wzy	WcaJ
AB198423	K1	K1	100	100	50	100	NF	100	100	33.33
AB289646	K5	K5	100	100	100	100	NF	100	100	100
AB289647	K20	K20	100	100	100	100	100	100	100	NF
AB289649	K54	K54	100	100	100	100	NF	100	100	33.33
AB289650	K54	K54	100	100	100	100	NF	100	100	33.33
AB290716	K62	K62	100	100	100	100	100	100	100	NF
AB371291	K10	K10	33.33	100	100	100	100	100	100	NF
AB371292	K5	K5	100	100	100	100	NF	100	100	100
AB742230	K39	K39	50	33.33	100	100	NF	100	100	100
AB819892	K45	K45_Variant	NF	NF	NF	100	NF	100	100	100
AB819895	K15	K15	33.33	25	NF	NF	100	100	100	NF
AB819896	K79	K79	NF	NF	NF	100	100	100	100	NF
AB822494	K50	K50	100	100	NF	NF	100	NF	NF	NF
AB897511	K64	K64	100	100	100	100	NF	100	100	100
AB924547	K1	K1	100	100	50	100	NF	100	100	33.33
AB924553	K11	K11	100	50	100	100	NF	NF	100	100
AB924556	K15	K15	33.33	25	NF	NF	100	100	100	NF
AB924561	K23	K23	50	25	100	100	NF	100	100	100
AB924575	K37	K37	100	25	50	100	NF	50	50	50
AB924594	K57	K57	100	33.33	100	100	100	100	100	NF
AF118250	K20	K20_Variant	NF	100	100	100	NF	NF	NF	NF
AP006725	K1	K1	100	100	50	100	NF	100	100	33.33
AY762939	K1	K1	100	100	50	100	NF	100	100	50
CP006722	K2	K2	100	25	100	100	NF	100	100	100
CP006738	K2	K2	100	25	3	100	NF	100	100	100
CP016813	K1	K1	100	100	50	100	NF	NF	100	33.33
FQ311478	K3	K3	100	100	100	100	100	100	100	NF
KJ541664	K2	K2	100	100	100	100	NF	100	100	100
LC176888	K3	K3	100	100	100	100	100	100	100	NF
LC177421	K14	K14	50	33.33	100	100	NF	100	100	100
LC186018	K9	K9	100	50	50	50	100	100	100	NF
LC190722	K16	K16	100	100	100	100	NF	100	100	100
LC191858	K62	K62	100	100	100	100	100	100	100	NF
LT174532	K10	K10	100	100	100	100	100	100	100	NF
LT174534	K12	K12	100	100	100	100	100	100	100	NF
LT174535	K13	K13	100	33.33	100	100	NF	100	100	100
LT174537	K16	K16	100	100	100	100	NF	100	100	100
LT174538	K17	K17	100	50	100	100	NF	100	100	100
LT174539	K18	K18	100	100	100	100	100	100	100	NF
LT174540	K19	K19	100	100	100	100	100	100	100	NF
LT174542	K20	K20	100	100	100	100	100	100	100	NF
LT174543	K22	K22	100	50	50	50	NF	50	50	50
LT174544	K24	K24	33.33	25	100	100	NF	100	100	100
LT174545	K25	K25	100	100	100	100	NF	100	100	100
LT174546	K27	K27	33.33	100	100	100	100	100	100	NF
LT174547	K28	K28	100	100	100	100	NF	100	100	100
LT174548	K2	K2	100	25	100	100	NF	100	100	100
LT174549	K30	K30	100	50	50	50	NF	100	100	50
LT174550	K31	K31	11.11	100	100	100	NF	100	100	100
LT174551	K38	K38	100	50	100	100	100	100	100	NF
LT174554	K42	K42	100	100	100	100	100	100	100	NF
LT174555	K43	K43	100	100	100	100	100	100	100	NF
LT174556	K45	K45	100	25	50	50	NF	100	100	100
LT174557	K46	K46	100	33.33	100	100	100	100	100	NF
LT174558	K47	K47	100	33.33	100	100	100	100	100	NF
LT174559	K48	K48	100	100	100	100	NF	100	100	100
LT174560	K49	K49	100	100	100	100	100	100	100	NF
LT174561	K51	K51	50	25	100	100	100	100	100	NF
LT174562	K52	K52	33.33	25	50	100	100	100	100	NF
LT174563	K54	K54	100	100	100	100	NF	100	100	33.33
LT174564	K55	K55	100	100	100	100	NF	100	100	100
LT174565	K56	K56	100	50	100	100	100	100	100	NF
LT174566	K57	K57	100	100	100	100	100	100	100	NF
LT174567	K58	K58	20	100	100	100	NF	100	100	33.33
LT174568	K5	K5	100	100	100	100	NF	100	100	100
LT174569	K62	K62	100	100	100	100	100	100	100	NF
LT174570	K64	K64	100	100	100	100	NF	100	100	100
LT174571	K6	K6	100	100	100	100	NF	100	100	100
LT174572	K81	K81	33.33	16.66	100	100	100	100	100	NF
LT174573	K9	K9	100	50	50	50	100	100	100	NF
B
Genbank ID	Predicted K-type	Wzi	Wza	Wzb	Wzc	WbaP	Wzx	Wzy	WcaJ
KR007671.1	KL108	100	100	100	100	NF	100	NF	100
KR007672.1	K64	100	100	100	100	NF	100	100	100
KR007673.1	K38	50	50	100	100	100	100	100	NF
KR007674.1	KL104	100	100	100	100	NF	100	100	100
KR007676.1	KL105	100	100	100	100	100	100	100	NF
LT603705.1	K11	100	100	100	100	NF	100	100	100
LT603724.1	K15	33	33	50	100	100	100	100	NF
CP000647.1	K52	33	25	50	100	100	100	100	NF
NC_012731	K1	100	100	50	100	NF	100	100	33
KF793262.1	KL106	100	33	100	100	NF	100	100	100
CP006918.1	KL107	100	16	100	100	100	NF	NF	NF
CP020847.1	K10	50	100	100	100	100	100	100	NF
CP014696.2	K53	33	100	NF	100	100	100	100	NF
CP003999.1	KL107	100	16	100	100	100	NF	NF	NF
NZ_AP014950.1	K67_variant	6.25 (KN1: 98.9%, K57: 98.9% , K67:92%)	0 (K27: 94.7%, KL134: 94.7% , K67:93%)	100 (K67: 98.7%)	100 (K67: 98.2%)	NF	0 (K67: 93.8%)	100 (K67: 98.2%)	100 (K67: 98.5%)
CP011313.1	KN3	100	100	NF	100	NF	100	100	100
CP035214.1	New	100 (K70: 99.8%)	0(K74: 94.4%, KL148: 94% etc.)	NF	0 (K29: 87.6%)	0 (K29: 86.1%)	100 (K29: 97.4%)	NF	NF
LR134333.1	K29 variant	33 (K74: 99.6%, KL150: 99.6%, K29: 97%)	100	NF	100	100	100 (K29: 97.31)	NF	NF
CP026285.1	K41	100	100	100	100	100	100	100	NA
CP029128.1	New	100 (K74: 99.3%)	25 (KL127: 95.8%, KL131: 95.8%, KL120: 95.2%, KL142: 95.2%)	NF	0 (KL135: 86%, K40: 85.4% etc.)	0 (KL135: 88.4%, K40: 88%)	NF	0 (KL137: 57.3%)	NF
CP018364.1	KL108	100	100	100	100	NF	100	NF	100
KF793263.1	KL107	100	16	100	100	100	NF	NF	NF
CP032354.1	K16	50	100	100	100	NF	100	100	100
CAADJV010000005.1	K5	100	100	NF	100	NF	100	100	100
UJAL01000001.1	K39	100	20	NF	100	NF	100	100	100
