## Supplementary Table S4 for "K-PAM: A unified platform to distinguish *Klebsiella* species K- and O-antigen types, model antigen structures and identify hypervirulent strains"

### Sheet: testdata
K-PAM: A unified platform to distinguish Klebsiella species K- and O-antigen types, model antigen structures and identify hypervirulent strains
L Ponoop Prasad Patro†, Karpagam Uma Sudhakar† and Thenmalarchelvi Rathinavelan*
Table S4. The test cases used in validating the accuracy of K-typing using K-PAM.
Test case reference ID	Serotype	K-PAM prediction
AB924547	KL1	K1
16870_8#51	Kl10	K10
KL11	KL11	K11_Variant
ERR349747	KL12	K12
AB924555	KL13	K13
AB371294	KL14	K14
K15	KL15	K15
K16	KL16	K16
ERR257601	KL17	K17
K18	KL18	K18
K19	KL19	K19
AB371296	KL2	K2
AB371289	KL20	K20
K21	KL21	K21
K22	KL22	K22
K23	KL23	K23
K24	KL24	K24
K25	KL25	K25
AB924564	KL26	K26
K27	KL27	K27
K28	KL28	K28
AB924567	KL29	K29
K3	KL3	K3
AB924568	KL30	K30
AB924569	KL31	K31
AB924570	KL32	K32
AB924571	KL33	K33
K34	KL34	K34
K35	KL35	KN3
K36	KL36	K36
AB924575	KL37	K37
K38	KL38	K38
K39	KL39	K39
AB924548	KL4	K4
AB924577	KL40	K40
AB924578	KL41	K41
K42	KL42	K42
K43	KL43	K43
AB924581	KL44	K44
K45	KL45	K45
K46	KL46	K46_Variant
K47	KL47	K47
K48	KL48	K48
AB924586	KL49	K49
AB371292	KL5	K5
AB924587	KL50	K50
K51	KL51	K51
AB924589	KL52	K52
K53	KL53	K53
K54	KL54	K54
K55	KL55	K55
K56	KL56	K56
K57	KL57	K57
K58	KL58	K58
AB924596	KL59	K59
16780_6_39	KL6	K6
K60	KL60	K60
K61	KL61	K61
AB371295	KL62	K62
AB924599	KL63	K63
K64	KL64	K64
AB924601	KL65	K65
AB924602	KL66	K66
K67	KL67	K67_Variant
AB924604	KL68	K68
AB924605	KL69	K69
16703_7_40	KL7	K7
AB924606	KL70	K70
AB924607	KL71	K71
AB924608	KL72	K72
AB924609	KL74	K74
AB924610	KL79	K79
SRR2098760	KL8	K8
K80	KL80	K80
K81	KL81	K81
K82	KL82	K82
AB371293	KL9	K9
KL101	KL101	KN1
AB371290	KL102	KN2
KL103	KL103	KL103
KR007674	KL104	KL104
KR007676	KL105	KL105
KL106	KL106	KL106
KL107	KL107	KL107
KR007671	KL108	KL108
KL109	KL109	KL109
MGH64	KL110	KL110
KL111	KL111	KL111
KL112	KL112	KL112
KL113	KL113	KL113
KL114	KL114	KL114
KL115	KL115	KL115
KL116	KL116	KL116
KL117	KL117	KL117
KL118	KL118	KL118
KL119	KL119	KL119
KL120	KL120	KL120
KL121	KL121	KL121
KL122	KL122	KL122
KL123	KL123	KL123
KL124	KL124	KL124
KL125	KL125	KL125
KL126	KL126	KL126
KL127	KL127	KL127
KL128	KL128	KL128
KL130	KL130	KL130
KL131	KL131	KL131
KL132	KL132	KL132
KL133	KL133	KL133
KL134	KL134	KL134
KL135	KL135	KL135
KL136	KL136	KL136
KL137	KL137	KL137
KL138	KL138	KL138
KL139	KL139	KL139
KL140	KL140	KL140
KL141	KL141	KL141
KL142	KL142	KL142
KL143	KL143	KL143
KL144	KL144	KL144
KL145	KL145	KL145
KL146	KL146	KL146
KL147	KL147	KL147
KL148	KL148	KL148
KL149	KL149	KL149
KR007675	KL150	KL150
KL151	KL151	KL151
KL152	KL152	KL152
KL153	KL153	KL153
KL154	KL154	KL154
KL155	KL155	KL155
KL156-D1	KL156-D1	NI
KL157	KL157	KL157
KL158	KL158	KL158
KL159	KL159	KL159
KL160	KL160	KL160
KL161	KL161	KL161
KL162	KL107	KL162
KL163	KL21	KL163
KL164	KL107	KL164
KL165	KL107	KL165
AB924553	KL11-D1	K11_variant
KL15-1	KL15-1	K15
AB924556	KL15-D1	K15_variiant
KL20-D1	KL20-D1	K20_variiant
NCTC11688	KL22-1	K22
FQ311478	KL3-1	K3
NCTC11692	KL30-D1	New_Serotype
KR007673	KL40-1	K40_variiant
AB924548	KL41-1	K41
AB924577	KL5-D1	New_Serotype
AB924578	KL50-1	K50
NCTC5053	KL57-1	K57_variaant
AB924587	KL6-1	K6
AB924594	KL62-D1	New_Serotype
AB924549	KL69-1	K69
KL62-D1	KL81-1	K81
AB924605	KL103-1	KL103
KL103-1	KL103-1	KL106
KR007674	KL106-2	KL106
KL106-1	KL106-1	New_Serotype
KL106-D1	KL106-D1	KL124
* Note that the test cases considered here are taken from previously published work (https://github.com/katholt/Kaptive/tree/master/reference_database)
