## Supplementary Table S5 for "K-PAM: A unified platform to distinguish *Klebsiella* species K- and O-antigen types, model antigen structures and identify hypervirulent strains"

### Sheet: KL-type vs K-type
K-PAM: A unified platform to distinguish Klebsiella species K- and O-antigen types, model antigen structures and identify hypervirulent strains
L Ponoop Prasad Patro†, Karpagam Uma Sudhakar† and Thenmalarchelvi Rathinavelan*
Table S5. Comparison of the sequence identity between the 8 CPS genes (considered in the current investigation) of KL101-165 with K1-K81. Yellow highlight indicates the cases, wherein, more than three genes are similar between the former and the latter. The sequences identity value is provided within the bracket in each column (sequence_identity%-aligned_sequence_length-e_value).
Reference	wzi	wza	wzb	wzc	wzx	wzy	wbap	wcaj
KL101	K57(100-1434-0.0)	K57( 90-1129-0.0)	K30( 90-53-1.01e-11)	K52( 77-2185-0.0)	NA	NA	K52( 77-1453-0.0)	NA
KL102	K27( 98-1440-0.0)	K38( 94-1131-0.0)	K38( 75-398-7.94e-47)	K12( 73-1610-2.43e-161)	K24( 90-43-6.50e-08)	NA	K15( 78-827-5.29e-153)	NA
KL103	K81( 93-1515-0.0)	K55( 84-1140-0.0)	NA	K81( 72-1607-1.84e-128)	NA	NA	K46( 77-708-5.18e-119)	NA
KL104	K52( 97-1515-0.0)	K30( 98-1134-0.0)	K30(100-432-0.0)	K30( 99-2172-0.0)	NA	K30( 98-1263-0.0)	NA	K30( 99-1398-0.0)
KL105	K9( 95-1515-0.0)	K9( 94-1114-0.0)	K47( 88-62-2.33e-13)	K67( 73-673-1.31e-60)	K79( 82-1484-0.0)	NA	K40( 76-1437-0.0)	NA
KL106	K8( 92-1515-0.0)	K22( 86-1142-0.0)	K22( 92-435-4.17e-179)	K22( 89-2168-0.0)	NA	K22( 89-1147-0.0)	K15(100-96-5.05e-44)	K22( 89-1398-0.0)
KL107	K81( 99-1515-0.0)	K81( 87-1131-0.0)	K14( 80-177-9.84e-31)	K79( 74-1520-8.02e-176)	NA	NA	K32( 75-1275-8.02e-176)	NA
KL108	K39( 90-1518-0.0)	K45( 78-1110-0.0)	K53( 78-120-2.39e-13)	NA	NA	NA	NA	K45( 74-796-9.91e-92)
KL109	K41( 90-1365-0.0)	K41( 85-1125-0.0)	K48( 75-436-3.68e-51)	K29( 74-1461-1.45e-169)	NA	NA	K18( 75-1293-3.99e-175)	NA
KL110	K27( 98-1440-0.0)	K45( 84-1116-0.0)	NA	K23( 71-1432-2.61e-82)	K43( 88-1440-0.0)	NA	K50( 79-1441-0.0)	NA
KL111	K37( 98-1515-0.0)	K20( 80-1102-0.0)	NA	K52( 74-611-1.33e-64)	NA	NA	NA	K69( 75-1418-0.0)
KL112	K18( 98-1434-0.0)	K19( 84-1082-0.0)	NA	K19( 72-690-2.52e-52)	K43( 78-1285-0.0)	NA	K49( 76-811-2.30e-117)	NA
KL113	K16( 96-1515-0.0)	K16( 82-1139-0.0)	NA	K7( 72-1489-1.34e-129)	NA	NA	NA	K54( 96-1404-0.0)
KL114	K24( 93-1516-0.0)	K54( 82-1122-0.0)	NA	K15( 70-1564-9.02e-82)	NA	NA	K46( 74-1317-2.94e-151)	NA
KL115	K81( 92-1516-0.0)	K79( 88-1139-0.0)	K15( 90-436-6.27e-163)	K15( 84-2168-0.0)	NA	NA	K79( 86-1441-0.0)	NA
KL116	K27( 95-1521-0.0)	K28( 85-1145-0.0)	NA	K9( 71-1444-1.21e-90)	NA	NA	K50( 80-1440-0.0)	NA
KL117	K9( 88-1517-0.0)	K38( 78-1114-0.0)	NA	K12( 72-2177-0.0)	NA	NA	K9( 75-1246-1.06e-170)	NA
KL118	K31( 96-1515-0.0)	K64( 89-1137-0.0)	K11( 78-437-5.71e-74)	K31( 75-1430-0.0)	NA	NA	K32( 77-1302-0.0)	NA
KL119	K59( 86-1436-0.0)	K20( 79-1134-0.0)	NA	K46( 75-279-1.24e-30)	NA	NA	NA	NA
KL120	K81( 94-1516-0.0)	K81( 99-1137-0.0)	NA	K70( 74-1431-9.94e-171)	K39( 76-215-4.39e-25)	NA	K15( 74-1432-0.0)	NA
KL121	K6( 93-1515-0.0)	K56( 80-1134-0.0)	NA	K79( 72-1430-5.97e-114)	NA	NA	NA	NA
KL122	K11( 95-1515-0.0)	K11( 95-1109-0.0)	NA	K24( 69-1420-4.43e-50)	NA	NA	NA	K64( 74-1397-1.05e-160)
KL123	K48( 90-1515-0.0)	K30( 84-1110-0.0)	K23( 71-439-2.29e-22)	K31( 74-1431-1.13e-159)	NA	NA	NA	NA
KL124	K12( 92-1515-0.0)	K2( 83-1113-0.0)	K60( 91-79-2.99e-22)	K79( 75-1520-0.0)	NA	NA	K56( 75-1266-4.04e-170)	NA
KL125	K53( 92-1522-0.0)	K60( 86-1139-0.0)	K58( 86-81-9.00e-17)	K23( 75-987-1.67e-123)	NA	NA	K47( 74-1299-7.54e-142)	NA
KL126	K31( 93-1515-0.0)	K53( 85-1118-0.0)	NA	K43( 74-1555-7.72e-171)	NA	NA	K62( 75-1280-7.77e-166)	NA
KL127	K10( 93-1521-0.0)	K81( 90-1131-0.0)	NA	K65( 72-1541-1.06e-115)	NA	NA	K62( 75-1294-2.15e-162)	NA
KL128	K12( 96-1515-0.0)	K31( 80-1111-0.0)	K40( 85-435-2.64e-127)	K9( 75-2172-0.0)	NA	NA	K9( 76-1423-0.0)	NA
KL130	K46( 95-1521-0.0)	K53( 85-1108-0.0)	NA	K17( 72-2036-9.31e-177)	NA	NA	K36( 74-1265-3.44e-156)	NA
KL131	K12( 94-1515-0.0)	K81( 92-1131-0.0)	NA	K11( 73-1522-1.36e-159)	NA	NA	K10( 74-1283-3.00e-141)	NA
KL132	K31( 89-1516-0.0)	K56( 77-847-1.48e-139)	NA	NA	NA	NA	NA	K6( 73-1411-8.70e-152)
KL133	K2( 86-1521-0.0)	K63( 76-1112-0.0)	NA	K70( 75-517-5.55e-64)	NA	NA	NA	K65( 75-1395-0.0)
KL134	K24( 91-1515-0.0)	K71( 86-1142-0.0)	NA	K20( 74-1427-1.92e-157)	NA	NA	NA	K34( 73-831-2.12e-87)
KL135	K81( 93-1516-0.0)	K40( 90-995-0.0)	K40( 98-435-0.0)	K40( 95-1526-0.0)	NA	NA	K40( 98-1446-0.0)	NA
KL136	K2( 95-1515-0.0)	K2( 90-1103-0.0)	NA	K81( 75-1487-0.0)	NA	NA	NA	K39( 80-113-1.60e-14)
KL137	K53( 93-1521-0.0)	K81( 85-1115-0.0)	K55( 74-150-5.35e-10)	K10( 73-1513-2.06e-143)	NA	NA	K42( 74-1319-4.39e-150)	NA
KL138	K58( 87-1515-0.0)	K56( 80-1121-0.0)	NA	K12( 74-2133-0.0)	NA	NA	K50( 73-1272-1.30e-125)	NA
KL139	K2( 99-1515-0.0)	K55( 88-1110-0.0)	NA	K55( 71-1359-1.45e-94)	NA	NA	NA	K48( 75-713-1.88e-93)
KL140	K17( 94-1515-0.0)	K3( 87-1123-0.0)	NA	K21( 72-1443-2.44e-107)	NA	NA	NA	NA
KL141	K61( 96-1515-0.0)	K22( 81-1142-0.0)	K40( 84-435-2.55e-122)	K9( 76-2153-0.0)	NA	NA	K40( 76-1449-0.0)	NA
KL142	K45( 97-1516-0.0)	K18( 91-1109-0.0)	K44( 86-441-1.08e-135)	K44( 86-1545-0.0)	NA	K44( 83-1064-0.0)	NA	K44( 84-1438-0.0)
KL143	K38( 96-1521-0.0)	K6( 77-1095-1.10e-180)	NA	NA	NA	NA	K27( 74-778-4.53e-85)	NA
KL144	K2( 93-1515-0.0)	K79( 84-1118-0.0)	K51( 90-54-1.19e-11)	K59( 74-252-6.99e-24)	NA	NA	NA	K69( 78-712-4.63e-135)
KL145	K41( 95-1434-0.0)	K41( 86-1110-0.0)	K40( 88-436-1.09e-145)	K9( 76-2159-0.0)	NA	NA	K18( 78-1290-0.0)	NA
KL146	K27( 92-1521-0.0)	K24( 84-1137-0.0)	K8( 83-67-1.74e-09)	K15( 75-1511-0.0)	K36( 78-103-1.34e-10)	NA	K68( 77-750-1.91e-123)	NA
KL147	K27( 94-1521-0.0)	K60( 80-1084-0.0)	NA	K46( 72-1466-2.61e-107)	NA	NA	K66( 77-811-5.45e-129)	NA
KL148	K18( 99-1515-0.0)	K36( 86-1141-0.0)	K36( 87-435-9.77e-141)	K36( 84-1512-0.0)	NA	NA	K36( 86-1435-0.0)	NA
KL149	K36( 93-1521-0.0)	K19( 92-1134-0.0)	NA	K19( 74-2135-0.0)	K19( 72-597-2.48e-42)	NA	K47( 74-1314-3.53e-155)	NA
KL150	K74( 92-1440-0.0)	K70( 80-1140-0.0)	K45( 76-434-3.77e-61)	K12( 74-2141-0.0)	NA	NA	K38( 73-1295-4.39e-135)	NA
KL151	K24( 94-1515-0.0)	K37( 80-1143-0.0)	NA	K9( 74-1379-1.05e-160)	NA	NA	NA	NA
KL152	K66( 94-1440-0.0)	K41( 84-1138-0.0)	NA	K41( 78-1514-0.0)	NA	NA	K29( 77-1293-0.0)	NA
KL153	K32( 87-1440-0.0)	K2( 79-1111-0.0)	NA	K15( 70-1448-4.52e-60)	K31( 79-1492-0.0)	NA	K21( 74-1306-8.54e-152)	NA
KL154	K27( 93-1521-0.0)	K24( 84-1137-0.0)	K8( 83-67-1.68e-09)	K15( 75-1511-0.0)	K21( 99-1326-0.0)	NA	K21( 76-1307-0.0)	NA
KL155	K10( 93-1521-0.0)	K53( 85-1118-0.0)	NA	K40( 87-1526-0.0)	NA	NA	K40( 86-1442-0.0)	NA
KL156-D1	NA	NA	NA	NA	NA	NA	NA	NA
KL157	K41( 88-1435-0.0)	K41( 81-1124-0.0)	NA	K64( 72-1559-3.94e-125)	NA	NA	NA	K25( 73-827-1.50e-84)
KL158	K55( 93-1516-0.0)	K45( 85-1111-0.0)	NA	K5( 79-636-5.43e-124)	NA	NA	NA	K4( 72-704-1.30e-50)
KL159	K53( 92-1521-0.0)	K46( 83-1111-0.0)	NA	K2( 76-623-4.13e-90)	NA	NA	K18( 74-1290-1.35e-154)	NA
KL160	K65( 94-1463-0.0)	K72( 78-781-1.48e-139)	NA	NA	NA	NA	NA	K6( 74-1405-3.10e-161)
KL161	K67( 91-1459-0.0)	K67( 81-1112-0.0)	NA	K56( 72-1456-1.99e-127)	NA	NA	K12( 81-1430-0.0)	NA
KL162	K15( 97-1515-0.0)	K41( 83-1137-0.0)	NA	NA	NA	NA	NA	NA
KL163	K21( 99-1521-0.0)	K21( 99-1137-0.0)	K21(100-435-0.0)	K21( 99-2163-0.0)	NA	K21( 99-1224-0.0)	K21( 88-1440-0.0)	NA
KL164	K29( 83-1444-0.0)	K65( 79-1135-0.0)	K40( 86-435-1.13e-135)	K41( 82-1528-0.0)	NA	NA	K41( 79-1431-0.0)	NA
KL165	K56( 97-1521-0.0)	K53( 88-1134-0.0)	NA	K31( 74-1502-0.0)	NA	NA	K62( 75-1236-4.48e-174)	NA
