## Supplementary Table S7 for "K-PAM: A unified platform to distinguish *Klebsiella* species K- and O-antigen types, model antigen structures and identify hypervirulent strains"

### Sheet: Virulence_prediction
K-PAM: A unified platform to distinguish Klebsiella species K- and O-antigen types, model antigen structures and identify hypervirulent strains
L Ponoop Prasad Patro†, Karpagam Uma Sudhakar† and Thenmalarchelvi Rathinavelan*
Table S7. Summary of the hypervirulent test cases considered in the current investigation. The columns 3-13 represent the presence (Yes) or absence (No) of the hypervirulent genes corresponding to the Genbank Accession ID given in the column 1. Note that rmpA or rmpA2 or iucABCD genes are the hypervirulent markers.
Genbank Accession ID	Virulence	rmpA	rmpA2	iucA	iucB	iucC	iucD	iutA	iroB	iroC	iroD	iroN
NC_005249.1	Hypervirulent	Yes	Yes	Yes	Yes	Yes	Yes	Yes	Yes	Yes	Yes	Yes
FO834905.1	Hypervirulent	Yes	No	Yes	Yes	Yes	Yes	Yes	Yes	Yes	Yes	Yes
MG053312.1	Hypervirulent	Yes	Yes	Yes	Yes	Yes	Yes	Yes	Yes	Yes	Yes	Yes
AP019549.1	Hypervirulent	Yes	Yes	Yes	Yes	Yes	Yes	Yes	Yes	Yes	Yes	Yes
CP032356.1	Hypervirulent	Yes	Yes	Yes	Yes	Yes	Yes	Yes	Yes	Yes	Yes	Yes
UFPP01000001.1	Hypervirulent	Yes	No	No	No	No	No	No	Yes	Yes	Yes	Yes
AP019666.1	Hypervirulent	Yes	Yes	No	No	No	No	No	Yes	Yes	Yes	Yes
AP006725.1	Hypervirulent	Yes	No	No	No	No	No	No	Yes	Yes	Yes	Yes
CAAHBK010000001.1	Hypervirulent	Yes	No	No	No	No	No	No	Yes	Yes	Yes	Yes
CAADJV010000005.1	Hypervirulent	Yes	No	No	No	No	No	No	Yes	Yes	Yes	Yes
UJAL01000001.1	Hypervirulent	Yes	No	No	No	No	No	No	Yes	Yes	Yes	Yes
